# Coenzyme-Protein Interactions since Early Life

**DOI:** 10.1101/2023.10.28.563965

**Authors:** Alma Carolina Sanchez-Rocha, Mikhail Makarov, Lukáš Pravda, Marian Novotný, Klára Hlouchová

## Abstract

Recent findings in protein evolution and peptide prebiotic plausibility have been setting the stage for reconsidering the role of peptides in the early stages of life’s origin. Ancient protein families have been found to share common themes and proteins reduced in composition to prebiotically plausible amino acids have been reported capable of structure formation and key functions, such as binding to RNA. While this may suggest peptide relevance in early life, their functional repertoire when composed of a limited number of early residues (missing some of the most sophisticated functional groups of today’s alphabet) has been debated.

Cofactors enrich the functional scope of about half of extant enzymes but whether they could also bind to peptides lacking the evolutionary late amino acids remains speculative. The aim of this study was to resolve the early peptide propensity to bind organic cofactors by analysis of protein-coenzyme interactions across the Protein Data Bank (PDB). We find that the prebiotically plausible amino acids are more abundant in the binding sites of the most ancient coenzymes and that such interactions rely more frequently on the involvement of the protein backbone atoms and metal ion cofactors. Moreover, we have identified a few select examples in today’s enzymes where coenzyme binding is supported solely by prebiotically available amino acids. These results imply the plausibility of a coenzyme-peptide functional collaboration preceding the establishment of the Central Dogma and full protein alphabet evolution.
