## Supplementary Table 1 for "Coenzyme-Protein Interactions since Early Life"

### Sheet: Supplementary_table_1
Coenzyme class	Temporality	Coenzyme code	Chemical component code from PDB chemical component dictionary	Number of PDBe entries with cluster of 90% sequence identity	Number of UniProt codes	UniProt codes of PDBe entries with cluster of 90% sequence identity
ATP	Ancient	ATP	ATP, ADP, AMP, ANP, ACP, DTP, AGS, DAT, APC, A12, AN2, ADX, M33, 8NA, 5X8	6061	2232	A0A022MRT4, A0A024B7W1, A0A024L327, A0A037YGY1, A0A045JPX7, A0A059VAZ3, A0A072U2X9, A0A076V769, A0A076YIY5, A0A077EJ65, A0A077JG85, A0A085GHR3, A0A087X2I1, A0A097P1P8, A0A0A1E0U0, A0A0A2ACP7, A0A0A6YVN3, A0A0A6YVN6, A0A0A7HFE1, A0A0A7HGA1, A0A0B0QJR1, A0A0B0SD75, A0A0B4LHJ5, A0A0B4W229, A0A0B5GUD2, A0A0D1DQH0, A0A0D5YC82, A0A0D5YEC3, A0A0E0TG05, A0A0E3TT64, A0A0F6FJ34, A0A0F7J8S0, A0A0F7R6G7, A0A…
FAD	Ancient	FAD	6FA, FA8, FAA, FAB, FAD, FAE, FAO, FAS, FCG, FDA, FED, FNK, FSH, P5F, RFL, SFD	2188	700	A0A059WYP6, A0A060SC37, A0A063Y6V3, A0A075BSX9, A0A076MZ01, A0A077ELH4, A0A098DND1, A0A0A8XFY0, A0A0B5RNJ4, A0A0D6G5S3, A0A0D6GJV1, A0A0E3QWH3, A0A0G4DCU0, A0A0H2WWS2, A0A0H2Z9F5, A0A0H3ASL8, A0A0H3JN45, A0A0H3LWY9, A0A0H4TFU4, A0A0J5T0B0, A0A0M3KL21, A0A0M4U3V7, A0A0U0ARX4, A0A0U1ZL01, A0A100XEC2, A0A125V3V6, A0A125V455, A0A125V4E7, A0A140UHM1, A0A158RFS7, A0A1D6HB67, A0A1D6QQD6, A0A1D8PJF9, A0A…
FMN	Ancient	FMN	4LS, 4LU, 9O9, 9P3, 9PF, 9Q6, 9QF, F7F, FMN, FNR, FNS, IRF, RBF	1204	387	A0A072ZCW8, A0A077L6X8, A0A0B0IKH9, A0A0C6DRW4, A0A0H2UP38, A0A0H2URW2, A0A0H2VHN8, A0A0H2WWM9, A0A0H3M323, A0A0K0VJM8, A0A0K0VJM9, A0A0K6ITW2, A0A0L8AFM7, A0A0M3KKW1, A0A0U1RIB4, A0A125SA26, A0A125SA29, A0A140UHJ0, A0A1S3V7V2, A0A1T3V7R2, A0A1V1W347, A0A1X0ZT96, A0A3B6UEK8, A0A3E1QXW7, A0A452CSW8, A0A5F1BUV8, A0A5H1ZR30, A0QWT2, A0R1H7, A0R2V4, A0R6D0, A1B5I2, A1B9E3, A1E8I9, A1WUH0, A2QHE5, A2R…
NAD	Ancient	NAD	0WD, 1DG, 3AA, 3CD, 5J8, 6V0, 80F, 8ID, A3D, AP0, CNA, CND, DG1, DN4, DND, DQV, EAD, ENA, LNC, N01, NA0, NAD, NAE, NAI, NAJ, NAP, NAQ, NAX, NBD, NBP, NDA, NDC, NDE, NDO, NDP, NHD, NHO, NJP, NPW, ODP, P1H, PAD, SAD, SAE, SND, TAD, TAP, TDT, TXD, TXE, TXP, ZID	3564	1393	A0A003, A0A023GUL3, A0A023PKG5, A0A031LXI5, A0A045J1S8, A0A059TC02, A0A063Y6V3, A0A071L2P8, A0A075B5G8, A0A075B5H0, A0A075B5H4, A0A077EDS4, A0A077EGR8, A0A077GFB1, A0A087WNH6, A0A088E2H7, A0A090SK43, A0A096LNF0, A0A096P8D3, A0A0A1EQY0, A0A0A7I0A5, A0A0B0DTN8, A0A0B0DWX0, A0A0B1KWV6, A0A0B5RNJ4, A0A0C5DR25, A0A0D7LY80, A0A0F6AK91, A0A0F6SD02, A0A0H2UPS5, A0A0H2UR04, A0A0H2UYY2, A0A0H2V7F2, A0A0H2V…
CoA	Ancient	COA	01A, 01K, 0ET, 1C4, 1CV, 1CZ, 1HA, 1VU, 1XE, 2CP, 2NE, 3CP, 3H9, 3HC, 3VV, 4CA, 4CO, 52O, 7L1, 8JD, 8Z2, 94Q, ACO, AMX, BCA, BCO, BSJ, BYC, CA3, CA5, CA6, CA8, CAA, CAJ, CAO, CIC, CMC, CMX, CO6, CO7, CO8, COA, COD, COF, COO, COT, COW, COZ, DCA, DCC, FAM, FCX, FRE, FYN, GRA, HAX, HMG, HSC, HXC, IVC, MCA, MCD, MDE, MLC, MYA, NHM, NHQ, NHW, NMX, OXK, Q5B, QHD, RMW, S0N, SCA, SCD, SCO, SDX, SOP, T1G,…	1120	529	A0A059WV44, A0A059WZ16, A0A059X981, A0A0D5YK08, A0A0F6AR69, A0A0H2URR1, A0A0H2WXG3, A0A0H3AQB6, A0A0H3JRU9, A0A0H3JSY9, A0A0H3JUJ1, A0A0H3K033, A0A0H3K1U2, A0A0J9X276, A0A0M3KKU5, A0A0M3KL39, A0A0R4I970, A0A0S4VB05, A0A0U2B867, A0A0W8FB26, A0A0X1KGP2, A0A0Y5D4F5, A0A1A7BFR5, A0A1C7D1B7, A0A1D0AST6, A0A1G4HIY1, A0A1J9VPY4, A0A1M9A4M7, A0A1V4VDZ9, A0A1W7GKH6, A0A2P1BT02, A0A384E132, A0A384E138, A0A…
SAM	Ancient	SAM	0UM, 0XU, 0Y0, 0Y1, 0Y2, 36A, 37H, 4IK, 62X, 6D6, 6NR, 76H, 76J, 76K, 76L, 76M, AN6, EEM, K15, P2J, SA8, SAH, SAM, SFG, SMM, SX0, TT8	1518	553	A0A024B7W1, A0A062UZ78, A0A072ZPM2, A0A077K7L1, A0A080VNW8, A0A0C3A3T0, A0A0D5YDX5, A0A0E3UPZ3, A0A0H2UR54, A0A0H3JXA8, A0A0H3JYW8, A0A0H3KB22, A0A0J5Q3C4, A0A0R4IKJ1, A0A0S2FD35, A0A0Z8EWX1, A0A125SA05, A0A166U5H3, A0A1B2TT09, A0A1B2TT18, A0A1C5AE13, A0A1I7RPU0, A0A1U7N2Z8, A0A2H1VE33, A0A2R2JFH4, A0A345IJ72, A0A384E135, A0A384KJX3, A0A3D0LE54, A0A452CSQ0, A0A452CSY9, A0A679DLY7, A0A6L7HQJ3, A0E…
Tetrahydrofolic acid	Ancient	FFO	1YJ, C2F, DHF, FFO, FOL, FON, FOZ, THF, THG, THH	123	70	A0A0N8R1B2, A0A0R0IK90, A0A140AYW5, A0A4P1LYI6, A3DHS7, A5K8L9, A7UD81, B8FUR2, B8FW00, E3NZ06, F8RC03, F8WJP6, G2IQS7, M9P0Q2, O34453, O50008, O60341, O67224, P00374, P00383, P00469, P04818, P08773, P0A017, P0A825, P0A884, P0AEZ1, P0CI79, P13255, P14207, P15328, P16184, P27248, P48728, P50431, P53603, P75430, P77398, P82610, P9WFR9, P9WHM5, P9WNX1, Q07422, Q1G930, Q1RGF0, Q3ACR9, Q46389, Q4FP21,…
Molybdopterin	Ancient	MBD	2MD, MCN, MGD, MSS, MTE, MTQ, MTV, PCD, PGD, XAX	160	60	A0A2S9RK57, D5AQH0, G3X982, G8QM55, O33818, O33819, O54050, O54051, O74029, O87948, P07658, P07850, P09152, P19913, P19915, P19919, P19921, P24183, P33937, P39185, P47989, P49050, P72178, P72223, P72224, P76342, P77165, P77489, P80457, P80563, P81186, Q06278, Q0QLF1, Q0QLF2, Q0QLF3, Q39054, Q39TV8, Q46509, Q52675, Q53176, Q57366, Q5P5I0, Q5SIP4, Q5VT66, Q6VAL8, Q71EW5, Q72EJ1, Q72LA4, Q7SIF4, Q7W…
Biopterin	Ancient	H4B	4AB, 7AP, BHS, BIO, H2B, H4B, HBI, WSD	304	23	A5K2B2, C6KTB6, O34453, O58368, P00378, P00439, P04177, P17752, P27213, P29473, P29475, P29477, P30793, P30967, P35228, P61459, P70552, Q01782, Q2Q449, Q31LX1, Q54XS1, Q64105, Q8KES3
PLP	Ancient	PLP	EM2, MPL, NOP, NPL, PDP, PLP, PLR, PMP, PXP, PZP, UAH, X04	1120	404	A0A0A5P8W7, A0A0A7GJ30, A0A0A7I435, A0A0D1XFW6, A0A0D2C5V9, A0A0F7J8S0, A0A0H2URM1, A0A0H3JPF2, A0A0J9X1Q5, A0A0J9X243, A0A0X1KHE6, A0A125YSJ9, A0A140UHE5, A0A162RZA9, A0A166JNM8, A0A1B0VPZ3, A0A1C7D191, A0A1D8PMC5, A0A1R0MXM9, A0A1S4NYF0, A0A1W2VMW5, A0A4P1LYG1, A0A4Q8MG35, A0A533IVU2, A0A5E7M111, A0A6L7HC45, A0KLG5, A0Q0N1, A0R066, A1B8Z1, A1R958, A1RDF1, A3EYF7, A4KUD2, A5K8L9, A5VD79, A6BMJ3,…
Adenosylcobalamin	Ancient	B12	B12, B1M, CNC, COB, COY	127	52	A0A0R4I997, A5F5P5, E3GWY7, E3PRJ4, E3PRJ5, E3PY95, E4N8S5, I3VE74, I3VE77, K2MB66, O08505, O24770, O33839, O50443, P06129, P0AEJ6, P10082, P11653, P13009, P19636, P20061, P20062, P22033, P27352, P31570, P37028, P80077, P80078, P97030, P9WJK5, P9WP99, Q07340, Q07341, Q1LRY0, Q2RJ67, Q3ACS0, Q3ACS2, Q3ACS3, Q3SFD8, Q46389, Q50EJ2, Q59470, Q59471, Q59476, Q746J7, Q7Z144, Q8RPG0, Q8XLZ0, Q96EY8, Q9H…
Heme	Ancient	HEA	1FH, 2FH, 522, 6HE, 76R, 7HE, BW9, CCH, COH, CV0, DDH, DHE, F0L, F0X, FDD, FDE, FEC, FMI, H02, HAS, HDD, HDE, HEA, HEB, HEC, HEM, HEO, HEV, HIF, HP5, ISW, MH0, MI9, MNH, MNR, MP1, N7H, OBV, PP9, SH0, SIR, SRM, UFE, VEA, VER, VOV, ZEM, ZNH	4454	995	A0A017T5A5, A0A023H437, A0A031LXI5, A0A037YMJ1, A0A067N4E7, A0A077KEB8, A0A087KD84, A0A087WNH2, A0A0A0BZU2, A0A0A0NSZ7, A0A0A0Y4H8, A0A0D6H8R3, A0A0E1NWS3, A0A0H3CVZ6, A0A0K2H9D8, A0A0K6ITW2, A0A0M2UZI7, A0A0M2ZSQ6, A0A0M3G7Q5, A0A0M3KKX5, A0A0M3KKX6, A0A0M3KKX7, A0A0M3KKX8, A0A0M3KL47, A0A0R4I977, A0A0R4I978, A0A0T9WNE5, A0A0U4WRC5, A0A0W8ATM9, A0A147JZ41, A0A192X9K5, A0A1B3EAY9, A0A1C7D116, A0A…
Phosphopantetheine	Ancient	PPN	PNS	59	47	A0A0X1KH98, A0A140KF01, A0A5H1ZR44, A0R0B3, A0R614, A9CHM9, D3E027, E5XP76, E9AD06, F2K074, F2K077, F4Y432, L0R8F8, O14561, O77077, P07854, P0A6A8, P0A6I6, P0ADI4, P10378, P21645, P24224, P34731, P39579, P43098, P9WPA5, Q02054, Q12053, Q39T60, Q47NR9, Q4KCZ1, Q5EDC8, Q5G940, Q5SJS9, Q5W265, Q6DNF1, Q6DNF2, Q6N882, Q70LM7, Q76KY4, Q76KY5, Q82SY3, Q89VT6, Q89VT8, Q9WZK0, W5NQT7, W5PGA3
Biotin	LUCA	BTN	BC4, BTI, BTN, BYT, DTB, Y7Y	133	43	A0A0H3JRU9, A0A2N7KUA1, A0A493R6W9, A2RMJ9, A7YYL1, A9D857, B0F481, B9A0T7, C0H419, C5AP75, C5AWU5, E7F650, O57883, O66837, P02701, P06709, P0ABD8, P11498, P12996, P13000, P22629, P24182, P29317, P43873, P56732, P56734, P9WPQ5, Q00955, Q12QS6, Q168G2, Q1H157, Q2K340, Q4Q6F6, Q59014, Q5LUF3, Q6CP22, Q89IH6, Q89U61, Q8KKW2, Q9I297, Q9I299, Q9R186, Q9X4K7
Dipyrromethane	LUCA	DPM	18W, 29P, DPM	18	5	P06983, P08397, Q43316, Q8GCA8, Q9KVM1
Lipoic acid	LUCA	LPA	LPA, LPB	10	8	P00586, P15121, P16048, P32099, Q830N7, Q838C1, Q8IEG9, Q9HKT1
Menaquinone	LUCA	MQ7	MQ7	34	10	P06009, P06010, P0A8Q0, P0A8Q3, P0AC47, P34956, Q72LA5, Q72LA6, R4P168, T2GAT5
Pyrroloquinoline Quinone	LUCA	PQQ	PQQ	33	20	A0A3F2YLY8, A3FJ48, A6T9H1, A8P0V4, C5B120, I0JWN7, P12293, P13650, P16027, P38539, Q46444, Q4AE26, Q4W6G0, Q60AR6, Q88JH0, Q8GR64, Q8ZUN8, Q93RE9, Q9Z4J7, Q9Z571
Topaquinone	LUCA	TPQ	1TY, 2TY, 3TY, 4HL, AGQ, ESB, G27, HCC, P2Q, P3Q, PAQ, T0I, TPQ, TTS, TYQ, TYY, YPZ	7	6	G4U3G8, I6WYY7, O60885, P00489, P93324, P9WFK1
Ubiquinone	LUCA	UQ1	4YP, 9BL, AT5, DBT, RQX, UHD, UQ1, UQ2, UQ5, UQ6	67	30	A0A0D6G6P6, A0A3Q2U2Y6, A5GZW8, D0VWV4, F1LC27, O44074, P00157, P00163, P06009, P06010, P07014, P08067, P0A6M2, P0AC44, P0C0Y8, P0C0Y9, P13272, P32340, P55931, P69054, P92507, Q007T0, Q02127, Q02761, Q5ZIS0, Q72LA5, Q72LA6, Q9I5F3, Q9Y6N5, Q9YHT2
CoB	Post-LUCA	COB	SHT, TP7, TPZ, TXZ, XP8, XP9	31	15	A0A1C7D1E2, A0A1C7D1E4, A0A247D6X3, A0A247D6X4, A0A2D0TC97, A0A2D0TCB4, D1JBK2, D1JBK4, H1KXL9, P07955, P07962, P11558, P58815, Q49601, Q49605
Ascorbic acid	Post-LUCA	ASC	ASC	34	21	A0A059ZFC5, A0A2K3D5Z7, A7MAQ2, P00138, P02883, P0DTD1, P24300, P29736, P39301, P78417, P94678, Q02761, Q02762, Q53TN4, Q54873, Q652L6, Q65XA0, Q8WZK8, Q9A0M7, Q9CMQ1, Q9SWS1
ThDP	Unclassified	TDP	1TP, 1U0, 2TP, 5GY, 5SR, 8EF, 8EL, 8EO, 8FL, 8ML, 8N9, 8PA, A5X, D7K, EN0, HTL, M6T, N1T, N3T, NDQ, O2T, QSP, R1T, S1T, T5X, T6F, TD5, TD6, TD7, TD8, TD9, TDK, TDL, TDM, TDN, TDP, TDW, THD, THV, THW, THY, TOG, TOI, TP8, TPP, TPU, TPW, TZD, WWF, ZP1	342	78	A0A0B8QZ66, A0A0B8R2U7, A0A0D5YC82, A0A1D8PJF9, A0A3Q0L1E1, A0A6L7H165, A0L8G4, A0L8G5, A0R2B1, A4SXU0, A8IAN1, A9H275, C5AX46, D6D942, D6PAH1, O67883, P06169, P06672, P07003, P07342, P08142, P08559, P09060, P0AEP7, P0AFG8, P0AFI0, P0CH62, P11177, P12694, P15363, P17109, P17597, P20906, P21873, P21874, P21953, P23234, P23254, P23970, P27302, P27696, P29401, P34736, P37063, P40149, P51852, P77488,…
CoM	Unclassified	COM	COM	35	28	A0A1C7D1E2, A0A1C7D1E3, A0A1C7D1E4, A0A1C7D1E5, A0A247D6X3, A0A247D6X4, A0A247D6X5, A0A2D0TCB4, D1JBK2, D1JBK3, D1JBK4, G5ELM3, H1KXL6, H1KXL9, P07955, P07962, P07964, P10599, P11558, P35754, P58815, Q13162, Q49601, Q49604, Q49605, Q56839, Q8PXZ6, Q9UM73
Factor F430	Unclassified	F43	F43, M43	23	20	A0A1C7D1E2, A0A1C7D1E3, A0A1C7D1E4, A0A1C7D1E5, A0A247D6X3, A0A247D6X4, A0A247D6X5, D1JBK2, D1JBK3, D1JBK4, H1KXL6, H1KXL9, P07955, P07962, P07964, P11558, P58815, Q49601, Q49604, Q49605
Glutathione	Unclassified	GSH	0HG, 0HH, 1JO, 1JP, 1R4, 3GC, 48T, 5AU, 6SG, ABY, AHE, ATA, BOB, BWS, BYG, EPY, ESG, GBI, GBP, GBX, GDN, GDS, GF5, GGC, GIP, GNB, GPR, GPS, GS8, GSB, GSF, GSH, GSM, GSN, GSO, GTB, GTD, GTS, GTX, GTY, GVX, HAG, HGS, IBG, ICY, JM2, JM5, JM7, L9X, LEE, LZ6, P9H, RGE, TGG, TS5, VDW, VWW, ZBF	571	266	A0A0H2Z874, A0A0M3KL33, A0A0R4I980, A0A0R4I981, A0A0R4I985, A0A1C7D1H4, A0A1M2V359, A0A1P8NWC2, A0A1W6I4R7, A0A384E145, A0A384E158, A0A3F2YM27, A1ZB72, A3CNR0, A3STM0, A4I8P2, A5E437, A5EI34, A5VWI3, A5W1A6, A6L2G9, A6TBY7, A7ILT8, A8MJH2, A8R5V3, A9CFJ9, A9PHH6, B0Y813, B1FXZ2, B1FZ96, B1M0X3, B2TEQ2, B3VQJ7, B4E6Q3, B4KM86, B6TPH0, B8F653, B8J605, B9HM14, B9HM36, B9I0G5, B9MWW0, B9VX79, C5A7Z5,…
Total				23340 (21317 unique codes)	7995 (7399 unique values)
