## Supplementary Table 2 for "Coenzyme-Protein Interactions since Early Life"

### Sheet: 2A_90
Coenzyme class	Gly	Ala	Asp	Glu	Val	Ser	Ile	Leu	Pro	Thr	Lys	Phe	Arg	His	Asn	Gln	Cys	Tyr	Met	Trp	Early amino acids (%)	Late amino acids (%)
ATP	14.1905	4.48973	5.84182	4.96523	4.85525	7.26185	4.18567	4.92641	2.35484	7.7988	8.66893	3.88161	8.70451	3.07294	4.48973	2.98237	0.760149	3.66165	2.21899	0.688986	60.8701	39.1299
FAD	16.7685	8.51749	3.75347	3.7146	6.00222	6.16324	5.24708	6.10772	3.0261	6.94059	2.90949	4.53082	5.10827	3.2593	3.2482	2.82066	2.19323	4.85841	2.1266	2.70405	66.241	33.759
FMN	10.4857	6.32471	2.58738	2.37555	4.17612	9.48706	4.32743	5.7346	3.88864	7.80754	3.19262	4.35769	8.27659	3.63141	6.65759	3.7222	1.84597	5.52277	2.75382	2.84461	57.1947	42.8053
NAD	13.4092	7.78734	4.96252	2.75541	5.97585	8.15172	6.14936	5.73293	3.89367	7.96086	4.32052	3.55705	5.84745	2.68601	5.44142	1.96419	1.80108	4.43157	1.93989	1.23195	66.7789	33.2211
CoA	8.95404	7.90412	2.65452	2.44651	7.20087	5.78447	5.79437	8.91442	3.26862	5.10103	6.31933	6.59667	8.64699	2.87242	3.97187	2.56537	1.32726	5.06141	2.94176	1.67393	58.023	41.977
SAM	11.9317	5.97738	8.78144	4.71959	4.99654	6.12739	4.83499	7.08516	3.05793	4.74267	2.38865	6.93515	3.93492	2.95407	3.93492	2.26171	3.00023	6.4505	3.34641	2.53866	62.2548	37.7452
Tetrahydrofolic acid	4.77707	3.92781	7.32484	4.4586	4.56476	4.88323	7.85563	8.81104	2.33546	2.54777	4.67091	8.38641	7.85563	2.76008	5.62633	2.12314	1.38004	8.38641	2.44161	4.88323	51.4862	48.5138
Molybdopterin	12.1445	4.62085	5.86493	2.90284	4.32464	7.64218	3.37678	2.48815	2.72512	6.8128	3.96919	3.79147	6.51659	5.6872	7.109	6.99052	3.67299	3.67299	2.72512	2.96209	52.9028	47.0972
Biopterin	3.66972	3.66972	5.50459	10.0917	5.04587	7.79817	4.58716	8.7156	2.29358	5.9633	0	7.33945	4.12844	10.0917	0	2.75229	0.458716	8.25688	3.21101	6.42202	57.3394	42.6606
PLP	11.6745	5.11006	5.81761	3.125	4.67767	11.4387	2.51572	1.90645	1.00236	11.1242	8.09748	2.8695	4.22563	5.89623	6.05346	1.98506	1.35613	8.62814	1.06132	1.43475	58.3923	41.6077
Adenosylcobalamin	9.4055	6.8323	4.61402	3.90417	7.9858	6.92103	5.67879	11.0914	3.37178	5.67879	1.50843	6.21118	4.34783	3.54925	2.92813	3.37178	1.95209	6.03372	2.48447	2.12955	65.4836	34.5164
Heme	4.32756	6.15859	0.913637	1.20314	7.92571	2.95146	6.58721	13.2158	3.59815	4.89153	2.8913	9.03109	5.81269	9.11757	2.40253	2.09798	5.65853	4.49299	4.73362	1.98895	51.7728	48.2272
Phosphopantetheine	5.50162	4.53074	4.53074	3.8835	6.14887	13.5922	4.53074	12.6214	4.85437	3.8835	2.91262	4.85437	5.17799	3.8835	3.55987	1.94175	0	4.85437	7.76699	0.970874	64.0777	35.9223
Biotin	6.52591	4.41459	3.64683	1.34357	5.18234	9.78887	2.4952	7.29367	3.26296	9.98081	4.22265	6.90979	3.83877	0.575816	7.10173	2.30326	2.68714	6.33397	2.11132	9.98081	53.9347	46.0653
Dipyrromethane	7.22892	10.8434	6.0241	0	1.20482	16.8675	1.20482	6.0241	0	3.61446	6.0241	1.20482	25.3012	0	2.40964	4.81928	7.22892	0	0	0	53.012	46.988
Lipoic acid	9.23077	10.7692	1.53846	0	9.23077	3.07692	6.15385	3.07692	1.53846	3.07692	4.61538	6.15385	10.7692	13.8462	4.61538	0	1.53846	6.15385	0	4.61538	47.6923	52.3077
Menaquinone	2.10526	9.47368	0	2.10526	8.42105	0	15.7895	14.7368	0	3.15789	1.05263	10.5263	2.10526	7.36842	2.10526	3.15789	1.05263	4.21053	4.21053	8.42105	55.7895	44.2105
Pyrroloquinoline Quinone	10.303	5.75758	3.33333	8.78788	3.93939	4.24242	0.909091	2.42424	0	8.78788	2.12121	0.909091	13.6364	3.0303	6.66667	2.42424	8.18182	1.51515	0	13.0303	48.4848	51.5152
Topaquinone	2.98507	4.47761	2.98507	2.98507	4.47761	1.49254	4.47761	14.9254	1.49254	7.46269	4.47761	10.4478	2.98507	2.98507	2.98507	5.97015	4.47761	7.46269	8.95522	1.49254	47.7612	52.2388
Ubiquinone	3.41297	6.82594	2.04778	1.70648	5.11945	5.11945	12.628	15.0171	4.43686	3.41297	0	10.5802	2.04778	4.09556	1.36519	2.04778	0.682594	6.48464	5.80205	7.16724	59.727	40.273
CoB	6.61157	2.47934	0	0	14.876	0	4.13223	4.95868	0	0.826446	5.78512	23.1405	11.5702	4.95868	4.95868	0	0	6.61157	9.09091	0	33.8843	66.1157
Ascorbic acid	4.14201	3.5503	3.5503	3.5503	3.5503	6.50888	4.73373	1.77515	4.73373	4.14201	5.91716	10.0592	8.87574	10.6509	6.50888	7.10059	1.77515	4.73373	1.18343	2.95858	40.2367	59.7633
ThDP	15.6977	3.74677	7.29974	7.55814	4.26357	5.87855	6.65375	7.04134	3.48837	5.23256	1.09819	4.13437	2.64858	7.36434	5.94315	2.32558	0.452196	5.74935	2.71318	0.710594	66.8605	33.1395
CoM	7.54717	2.83019	1.88679	0.943396	3.77358	3.77358	0.943396	9.43396	2.83019	0.943396	0	18.8679	11.3208	2.83019	0	3.77358	8.49057	16.9811	1.88679	0.943396	34.9057	65.0943
Factor F430	14.2132	8.62944	0	0	12.6904	7.61421	7.1066	3.5533	0	6.09137	0.507614	9.13706	1.01523	7.1066	0	9.64467	0	6.59898	6.09137	0	59.8985	40.1015
Glutathione	3.7325	2.33281	3.48367	4.91446	4.97667	9.51788	3.82582	5.78538	8.61586	4.04355	6.31415	5.56765	8.39813	3.01711	4.07465	5.34992	3.79471	6.40747	2.14619	3.7014	51.2286	48.7714

### Sheet: 2B_30
Coenzyme class	Ala	Arg	Asn	Asp	Cys	Gln	Glu	Gly	His	Ile	Leu	Lys	Met	Phe	Pro	Ser	Thr	Trp	Tyr	Val	Early amino acids (%)	Late amino acids (%)
ATP	4.4611	8.50653	4.89433	6.32867	0.895732	2.99163	4.86505	13.2486	3.27264	4.10398	5.11094	8.59434	2.172	3.75856	2.34764	7.66934	7.29465	0.831333	3.86394	4.78895	60.219	39.781
FAD	9.24639	5.47835	3.47408	3.54089	1.95083	2.36505	3.70123	16.3549	3.43399	5.19776	5.59861	2.99305	2.2047	4.39604	3.14003	6.22662	6.46713	3.27365	4.50294	6.45377	65.9273	34.0727
FMN	6.48281	8.45272	6.41117	2.54298	1.96991	3.47421	2.39971	8.41691	3.40258	4.76361	6.44699	3.72493	3.2235	4.69198	3.68911	9.4914	7.66476	3.33095	4.83524	4.58453	56.4828	43.5172
NAD	7.51068	6.51709	4.91453	5.16026	1.73077	2.27564	2.91667	12.8846	2.92735	5.11752	6.03632	4.41239	1.96581	3.77137	3.83547	8.09829	8.03419	1.47436	4.45513	5.96154	65.5556	34.4444
CoA	7.26247	8.69788	4.06699	2.54614	1.23035	2.7512	2.69993	8.97129	2.99043	5.57075	8.88585	6.39098	2.58031	6.71565	3.0417	5.74163	4.95557	2.10185	5.19481	7.60424	57.2796	42.7204
SAM	6.10399	4.35192	4.22005	8.64732	2.99548	2.03466	4.87943	11.5863	3.052	4.59683	7.29088	2.44913	2.97664	7.23436	3.07084	5.87792	4.74755	2.29842	6.6315	4.95479	61.7558	38.2442
Tetrahydrofolic acid	3.64964	7.54258	6.32603	6.81265	0.973236	2.43309	4.13625	5.3528	2.91971	7.54258	8.0292	5.59611	2.18978	7.78589	2.18978	4.62287	3.40633	3.64964	9.73236	5.10949	50.8516	49.1484
Molybdopterin	3.80835	6.87961	7.61671	7.12531	3.56265	5.77396	2.57985	11.5479	6.63391	3.4398	3.1941	3.6855	2.2113	3.6855	3.1941	7.86241	7.00246	2.57985	3.56265	4.05405	53.8084	46.1916
Biopterin	3.53982	2.65487	0	6.19469	0.884956	3.53982	12.3894	3.53982	10.6195	5.30973	5.30973	0	4.42478	6.19469	1.76991	6.19469	9.73451	3.53982	7.9646	6.19469	60.177	39.823
PLP	5.09761	4.66377	6.12798	5.91106	1.68113	2.22343	3.41649	10.3579	5.58568	2.27766	2.1692	7.75488	1.03037	2.92842	0.976139	11.9848	11.4425	1.24729	8.83948	4.28416	57.9176	42.0824
Adenosylcobalamin	5.82242	4.80349	3.63901	4.22125	2.62009	3.49345	4.22125	9.02475	3.34789	5.5313	10.917	1.60116	1.89229	5.96798	3.63901	7.13246	5.09461	2.03785	7.13246	7.86026	63.4643	36.5357
Heme	6.02129	5.72604	2.23674	1.03785	6.73705	2.17411	1.42256	3.82035	9.23325	6.79073	11.4968	3.24774	5.16239	8.39223	3.99034	3.10459	4.48242	2.3441	4.91187	7.66753	49.8345	50.1655
Phosphopantetheine	5.85366	6.34146	2.92683	6.34146	0	2.92683	1.95122	2.92683	4.39024	3.90244	10.7317	3.41463	6.82927	5.85366	3.90244	14.6341	3.90244	1.46341	5.36585	6.34146	60.4878	39.5122
Biotin	5.70342	3.04183	6.84411	3.42205	2.28137	3.04183	0.760456	7.22433	0	3.04183	9.5057	3.04183	2.28137	4.56274	3.04183	11.4068	10.2662	9.88593	6.08365	4.56274	58.9354	41.0646
Dipyrromethane	11.1111	27.7778	5.55556	5.55556	5.55556	0	0	5.55556	0	0	5.55556	5.55556	0	5.55556	0	11.1111	5.55556	0	0	5.55556	50	50
Lipoic acid	11.6279	11.6279	2.32558	2.32558	2.32558	0	0	11.6279	13.9535	6.97674	4.65116	6.97674	0	2.32558	2.32558	2.32558	2.32558	2.32558	4.65116	9.30233	53.4884	46.5116
Menaquinone	8.06452	1.6129	1.6129	0	0	3.22581	3.22581	3.22581	9.67742	11.2903	19.3548	1.6129	4.83871	11.2903	0	0	1.6129	8.06452	4.83871	6.45161	53.2258	46.7742
Pyrroloquinoline Quinone	5.68182	18.1818	5.68182	2.27273	2.27273	4.54545	6.81818	4.54545	9.09091	2.27273	5.68182	5.68182	0	3.40909	0	4.54545	6.81818	5.68182	5.68182	1.13636	39.7727	60.2273
Topaquinone	0	2.94118	2.94118	2.94118	5.88235	11.7647	0	2.94118	0	8.82353	14.7059	5.88235	8.82353	5.88235	2.94118	0	5.88235	2.94118	11.7647	2.94118	41.1765	58.8235
Ubiquinone	6.77966	3.38983	2.54237	2.54237	1.69492	2.54237	2.54237	4.23729	3.38983	11.8644	10.1695	0	5.9322	10.1695	3.38983	5.08475	4.23729	5.9322	7.62712	5.9322	56.7797	43.2203
CoB	10.3448	13.7931	3.44828	0	0	0	0	6.89655	3.44828	6.89655	3.44828	6.89655	3.44828	20.6897	0	0	3.44828	0	3.44828	13.7931	44.8276	55.1724
Ascorbic acid	2.83019	10.3774	6.60377	4.71698	0	8.49057	3.77358	3.77358	9.43396	4.71698	1.88679	7.54717	0	9.43396	3.77358	5.66038	3.77358	4.71698	4.71698	3.77358	38.6792	61.3208
ThDP	3.61842	2.79605	5.75658	7.07237	0.657895	2.46711	7.40132	14.6382	6.74342	6.41447	6.25	1.97368	3.61842	4.76974	3.28947	6.57895	4.76974	1.31579	6.41447	3.45395	63.4868	36.5132
CoM	5.08475	8.47458	0	3.38983	11.8644	6.77966	1.69492	13.5593	5.08475	1.69492	6.77966	0	3.38983	13.5593	5.08475	1.69492	1.69492	1.69492	3.38983	5.08475	45.7627	54.2373
Factor F430	6.06061	3.0303	0	0	0	9.09091	0	18.1818	6.06061	9.09091	3.0303	0	6.06061	9.09091	0	6.06061	6.06061	0	6.06061	12.1212	60.6061	39.3939
Glutathione	2.37122	10.4661	4.33361	4.00654	5.23303	4.90597	4.98774	3.92478	3.10711	3.51594	4.8242	5.72363	2.37122	5.8054	6.86836	8.50368	4.49714	2.86182	6.95012	4.74244	48.242	51.758
