## Supplementary Table 3 for "Coenzyme-Protein Interactions since Early Life"

### Sheet: ECOD-X groups
ECOF X group	Early amino acids (%)	Late amino acids (%)	Beta-sheet (%)	Loop (%)	Alpha-helix (%)
Epsilon subunit of F1F0-ATP synthase-N	100	0	100	0	0
Helical bundle insertion in helicase domains	100	0	0	100	0
Ribonuclease PH domain 2-like	100	0	40	0	60
TBP-like	100	0	0	100	0
N0 domain in phage tail proteins and secretins-like	87.5	12.5	12.5	75	12.5
ACP-like	80.198	19.802	0	15.1515	84.8485
Glucocorticoid receptor-like	80	20	40	60	0
Zincin-like	77.0115	22.9885	5.88235	33.8235	60.2941
FAD-binding domain-like	75.5987	24.4013	15.2331	60.0131	24.7538
Bifunctional inhibitor/lipid-transfer protein/seed storage 2S albumin-like	70	30	0	22.2222	77.7778
Rossmann-like	69.4713	30.5287	9.6704	52.8305	37.4991
Ribonuclease H-like	68.0789	31.9211	9.80047	39.7887	50.4108
Tetrapyrrole methylase C-terminal domain-like	66.474	33.526	35.2601	43.3526	21.3873
T-fold	66.2338	33.7662	14.2857	47.4026	38.3117
Single-stranded left-handed beta-helix	65.7559	34.2441	37.8987	59.8499	2.25141
EF-hand	65.3333	34.6667	0	33.3333	66.6667
ATPase domain of HSP90 chaperone/DNA topoisomerase II/histidine kinase-like	64.3447	35.6553	13.6309	40.1689	46.2002
Flavodoxin-like	64.2963	35.7037	13.2791	48.7203	38.0006
Bacillus chorismate mutase-like	62.9464	37.0536	38.4615	26.5734	34.965
Thioesterase/thiol ester dehydrase-isomerase-like	62.6911	37.3089	40.5199	42.2018	17.2783
Ntn/PP2C	62.5	37.5	0	65.2174	34.7826
Nucleotidyltransferase-like	62.4183	37.5817	26.7974	25.1634	48.0392
Creatinase/aminopeptidase-like	61.9048	38.0952	0	42.8571	57.1429
P-loop domains-like	61.8963	38.1037	5.09527	49.1947	45.7101
Type II ABC exporter transmembrane domain fold	61.3636	38.6364	0	20.4545	79.5455
HUP domain-like	60.919	39.081	22.4508	39.1685	38.3807
Histone-like	60.5782	39.4218	0.147275	17.673	82.1797
Nat/Ivy	59.8042	40.1958	28.5534	21.1623	50.2843
alpha-helical ferredoxin-like	58.3333	41.6667	0	38.8889	61.1111
Phosphorylase/hydrolase-like	57.377	42.623	37.7049	32.7869	29.5082
Thioredoxin-like	57.06	42.94	4.82655	46.6566	48.5168
dsRBD-like	56.4706	43.5294	16.4706	14.1176	69.4118
FMT C-terminal domain-like	56.25	43.75	12.5	75	12.5
Cystatin-like	56.0117	43.9883	10.5572	31.3783	58.0645
TIM beta/alpha-barrel	55.173	44.827	25.9658	47.2923	26.7419
Bromodomain-like	54.7112	45.2888	2.74181	23.2292	74.0289
Spectrin repeat-like	54.5455	45.4545	4.8951	26.5734	68.5315
Cytochrome c oxidase subunit I-like	54.2763	45.7237	0	12.9068	87.0932
RIP/Polo-box domain	54.0541	45.9459	13.5135	24.3243	62.1622
Alpha-beta plaits	52.8143	47.1857	23.6909	41.8454	34.4637
HAD domain-like	52.7273	47.2727	7.27273	66.3636	26.3636
SH3	52.1739	47.8261	58.6957	36.9565	4.34783
cradle loop barrel	51.8033	48.1967	41.3534	36.6165	22.0301
jelly-roll	51.4706	48.5294	31.6176	45.5882	22.7941
Ferritin/Heme oxygenase/4-helical cytokines	51.4507	48.5493	2.12766	15.4739	82.3985
Cytochrome c-like	51.4442	48.5558	2.82191	47.8776	49.3005
RuvA-C	51.3043	48.6957	9.56522	20	70.4348
Glutamine synthetase-like	51.0121	48.9879	63.1027	31.8658	5.03145
Cysteine proteinases-like	50.9934	49.0066	29.8013	42.3841	27.8146
beta-Grasp	50.2041	49.7959	32.5773	49.8969	17.5258
DCoH-like	50	50	0	81.25	18.75
Glucose permease domain IIB-like	50	50	50	50	0
Lipocalins/Streptavidin	50	50	62.1701	35.1906	2.6393
LuxS, MPP, ThrRS/AlaRS common domain	50	50	0	37.5	62.5
R3H domain-like	50	50	14.2857	14.2857	71.4286
Profilin-like	48.6339	51.3661	44.0559	13.986	41.958
Citrate synthase-like	48.3636	51.6364	0.363636	68.7273	30.9091
Dodecin subunit-like	48.125	51.875	63.8298	21.2766	14.8936
FwdE/GAPDH domain-like	47.5162	52.4838	3.47826	38.6957	57.8261
The swivelling" beta/beta/alpha domains"	47.0588	52.9412	0	100	0
Immunoglobulin-like beta-sandwich	46.7961	53.2039	38.5375	42.0949	19.3676
Cupredoxin-like	46.6667	53.3333	13.3333	73.3333	13.3333
L-aspartase middle domain-like	46.5753	53.4247	1.36986	31.5068	67.1233
beta-propeller-like	45.4343	54.5657	16.4811	69.9332	13.5857
Alpha-lytic protease prodomain-like	45.4294	54.5706	28.7324	42.2535	29.0141
HIT-like	45.1613	54.8387	27.4194	54.0323	18.5484
Ribosomal protein L25-like	45	55	30	65	5
DTD-like	44.4444	55.5556	22.2222	55.5556	22.2222
Long alpha-hairpin	43.75	56.25	0	0	100
HTH	43.3735	56.6265	4.21687	14.4578	81.3253
LigT-like	43.1373	56.8627	66.6667	31.3725	1.96078
Restriction endonuclease-like	42.8571	57.1429	28.5714	24.4898	46.9388
Multiheme cytochromes	42.5929	57.4071	4.45895	42.9581	52.5829
IF3-like	40	60	0	40	60
Repetitive alpha hairpins	39.7661	60.2339	0.605144	14.2209	85.174
HhH/H2TH	39.3258	60.6742	1.1236	32.5843	66.2921
GroES-like	39.0698	60.9302	8.70588	31.2941	60
FAD-linked reductases, C-terminal domain-like	38.1356	61.8644	52.8908	39.7216	7.38758
OB-fold	35.7143	64.2857	15.3846	7.69231	76.9231
alpha/beta-Hammerhead/Barrel-sandwich hybrid	35.4839	64.5161	25.8065	61.2903	12.9032
Four-helical up-and-down bundle	34.9515	65.0485	0.647249	16.6667	82.6861
Carbon-nitrogen hydrolase-like	33.6134	66.3866	14.2857	58.8235	26.8908
HAD superfamily helical bundle insertion domain	33.3333	66.6667	0	100	0
Insertion subdomain in DsbA-like	33.3333	66.6667	0	20	80
ROP-like	33.3333	66.6667	0	0	100
Sigma2 domain-like	33.3333	66.6667	0	0	100
Rubredoxin-like	32.3529	67.6471	38.2353	50	11.7647
beta-clip	29.9658	70.0342	22.2603	55.4795	22.2603
PDEase-like	27.6423	72.3577	4.06504	26.8293	69.1057
RNase A-like	22.7273	77.2727	45.4545	29.5455	25
Outer membrane meander beta-barrels	21.4286	78.5714	46.4286	39.2857	14.2857
CCCH zinc finger	11.1111	88.8889	0	55.5556	44.4444
beta-beta-alpha zinc fingers	0	100	0	100	0
Glycosyl hydrolase domain-like	0	100	0	100	0
N-terminal helical domain in restriction-modification system methylation subunit-like	0	100	0	0	100
Retrovirus capsid protein	0	100	0	0	100
Ribosomal protein L11/L12e N-terminal domain-like	0	100	0	100	0
RING/U-box-like	0	100	0	0	100
YvfG-like	0	100	0	0	100
