## Supplementary Table 4 for "Coenzyme-Protein Interactions since Early Life"

### Sheet: Proteins_Water
Coenzyme class	Temporality	H2O (%)
ATP	Ancient	76.2993
FAD	Ancient	90.4286
FMN	Ancient	89.1473
NAD	Ancient	92.1752
CoA	Ancient	86.5784
SAM	Ancient	88.2459
Tetrahydrofolic acid	Ancient	87.1429
Molybdopterin	Ancient	85
Biopterin	Ancient	86.9565
PLP	Ancient	89.8515
Adenosylcobalamin	Ancient	82.6923
Heme	Ancient	80.5025
Phosphopantetheine	Ancient	42.5532
Biotin	LUCA	69.7674
Dipyrromethane	LUCA	100
Lipoic acid	LUCA	62.5
Menaquinone	LUCA	10
Pyrroloquinoline Quinone	LUCA	95
Topaquinone	LUCA	66.6667
Ubiquinone	LUCA	40
CoB	Post-LUCA	53.3333
Ascorbic acid	Post-LUCA	71.4286
ThDP	Unclassified	93.5897
CoM	Unclassified	46.4286
Factor F430	Unclassified	50
Glutathione	Unclassified	90.9774

### Sheet: Proteins_Metals
Coenzyme class	Temporality	Ca2+ (%)	Co2+ (%)	Cu+ (%)	Fe2+ (%)	K+ (%)	Mg2+ (%)	Mn2+ (%)	Mo (%)	Ni2+ (%)	W (%)	Zn2+ (%)
ATP	Ancient	3.22581	0.268817	0	0.179211	1.47849	48.5663	4.56989	0	0.0448029	0	1.38889
FAD	Ancient	0.142857	0	0	0	0.285714	1.28571	0.142857	0	0	0	0.142857
FMN	Ancient	0.516796	0	0	0	1.29199	1.55039	2.06718	0	0.258398	0	0
NAD	Ancient	0.646088	0	0.0717875	0.430725	0.502513	1.07681	0.28715	0	0.0717875	0	3.23044
CoA	Ancient	1.13422	0.189036	0	0.189036	0.189036	3.21361	0.189036	0	0.189036	0	0.567108
SAM	Ancient	0.361664	0	0	0	0.723327	0.180832	0	0	0	0	0.180832
Tetrahydrofolic acid	Ancient	0	0	0	0	1.42857	1.42857	0	0	0	0	0
Molybdopterin	Ancient	0	0	0	0	0	1.66667	0	18.3333	0	5	0
Biopterin	Ancient	0	0	0	13.0435	0	0	0	0	0	0	13.0435
PLP	Ancient	0.49505	0.247525	0	0	0	0.49505	0	0	0	0	0.247525
Adenosylcobalamin	Ancient	0	0	0	0	5.76923	0	0	0	0	0	0
Heme	Ancient	2.01005	0.100503	0.603015	0.603015	0.100503	0.703518	0.301508	0	0	0	0.502513
Phosphopantetheine	Ancient	0	0	0	0	0	0	0	0	0	0	2.12766
Pyrroloquinoline Quinone	LUCA	65	0	0	0	0	5	0	0	0	0	5
Ascorbic acid	Post-LUCA	0	0	0	9.52381	0	0	4.7619	0	0	0	4.7619
ThDP	Unclassified	15.3846	0	0	0	0	66.6667	5.12821	0	0	0	0
CoM	Unclassified	0	0	0	0	0	0	0	0	0	0	7.14286
Glutathione	Unclassified	0.37594	0	0	1.12782	0.37594	0	0.37594	0	0	0	1.8797

### Sheet: Nucleic_acids
Coenzyme class	Temporality	H2O (%)	Ca2+ (%)	K+ (%)	Mg2+ (%)	Mn2+ (%)
ATP	Ancient	41.6667	0	0	41.6667	0
Adenosylcobalamin	Ancient	50	0	0	0	0
Biopterin	Ancient	100	0	0	0	0
FMN	Ancient	7.69231	0	7.69231	46.1538	7.69231
NAD	Ancient	85.7143	0	0	57.1429	42.8571
SAM	Ancient	25.4902	0	0	0	0
Tetrahydrofolic acid	Ancient	50	0	0	0	0
ThDP	Unclassified	66.6667	16.6667	0	50	16.6667
Biotin	LUCA	100	0	0	50	0
